# Exercise-induced enhancement of synaptic function triggered by the inverse BAR protein, Mtss1L

**DOI:** 10.1101/545582

**Authors:** Christina Chatzi, Gina Zhang, William Hendricks, Yang Chen, Eric Schnell, Richard H. Goodman, Gary L. Westbrook

## Abstract

Exercise is a potent enhancer of learning and memory, yet we know little of the underlying mechanisms that likely include alterations in synaptic efficacy in the hippocampus. To address this issue, we exposed mice to a single episode of voluntary exercise, and permanently marked mature hippocampal dentate granule cells that were specifically activated during exercise using conditional Fos-TRAP mice. Only a few dentate granule cells were active at baseline, but two hours of voluntary exercise markedly increased the number of activated neurons. Activated neurons (Fos-TRAPed) showed an input-selective increase in dendritic spines and excitatory postsynaptic currents at 3 days post-exercise, indicative of exercise-induced structural plasticity. Laser-capture microdissection and RNASeq of activated neurons revealed that the most highly induced transcript was Mtss1L, a little-studied gene in the adult brain. Overexpression of Mtss1L in neurons increased spine density, leading us to hypothesize that its I-BAR domain initiated membrane curvature and dendritic spine formation. shRNA-mediated Mtss1L knockdown *in vivo* prevented the exercise-induced increases in spines and excitatory postsynaptic currents. Our results link short-term effects of exercise to activity-dependent expression of Mtss1L, which we propose as a novel effector of activity-dependent rearrangement of synapses.

**One Sentence Summary:** Single episodes of voluntary exercise induced a functional increase in hippocampal synapses mediated by activity-dependent expression of the BAR protein Mtss1L, acting as a novel early effector of synapse formation.
