## Supplementary material for "Exercise-induced enhancement of synaptic function triggered by the inverse BAR protein, Mtss1L": Table S2

### Sheet: Sheet1
gene_id	baseMean	log2FoldChange	pvalue	padj
Elavl4	165.806	1.94846	1.66657e-07	0.000153248
Mtss1l	318.07	1.94033	2.36795e-08	3.68169e-05
Tnfrsf12a	245.981	1.9311	1.16529e-07	0.000129414
Rgs12	204.756	1.85392	9.12736e-07	0.000591301
Vgf	364.479	1.73542	5.86891e-07	0.000414772
Stmn2	616.676	1.73386	1.97129e-07	0.000153248
Rsad2	437.785	1.71939	3.17451e-06	0.00178688
Egr1	505.677	1.69534	1.43118e-08	3.68169e-05
Ankrd13b	253.627	1.64377	1.22235e-05	0.00475129
Cdkn1a	339.427	1.60367	1.29256e-05	0.00478494
Serinc2	141.831	1.58421	2.21697e-05	0.00650599
Hs3st4	151.405	1.51924	5.70677e-05	0.0113755
Ifit3b	209.602	1.51525	5.15664e-05	0.0106486
Ptprn2	290.746	1.5084	5.87521e-06	0.0026867
Snhg11	1784.24	1.49936	8.51564e-09	3.31003e-05
Spock1	269.062	1.49813	3.23738e-05	0.00811851
Grk6	601.816	1.49712	2.0838e-08	3.68169e-05
Ptprt	185.734	1.45385	0.000116468	0.017412
Igfbp4	340.226	1.43898	1.61944e-05	0.00547371
Cd82	121.119	1.43164	0.000106393	0.0172313
Dkk3	434.516	1.42949	3.00081e-05	0.00777609
Cables2	186.199	1.40025	2.46665e-05	0.00661234
Mx2	348.842	1.38673	0.000198132	0.0256713
Slc2a1	241.02	1.36328	0.000190559	0.0255415
Kcna6	251.71	1.34421	1.86691e-05	0.00580533
Sdc3	760.504	1.33845	1.35481e-05	0.00478742
Dusp6	124.306	1.31569	0.000330553	0.0357397
Ifit3	651.823	1.31012	0.000164757	0.0232877
Eif3b	639.53	1.29569	1.90314e-07	0.000153248
Nphp4	202.271	1.26883	0.000610652	0.0484409
Fbxo2	226.393	1.25848	0.000801723	0.0567696
Fkbp1b	210.441	1.25636	0.00041449	0.0395275
Rtp4	422.816	1.2509	0.00067211	0.0527776
Tor3a	282.968	1.24361	0.000961865	0.0628364
Tmem184b	644.464	1.23865	0.000111757	0.017412
Sdc4	123.655	1.23722	0.00095166	0.0628114
Dner	308.214	1.22396	0.00118411	0.0697256
Dusp1	140.013	1.22294	0.00108324	0.0680773
Apod	382.757	1.21882	0.00112336	0.0687635
Rps6kb2	227.781	1.21625	0.000116081	0.017412
Arhgdig	276.495	1.20524	0.00038809	0.0386796
Cnnm2	294.617	1.20363	0.00043233	0.0395592
Nrsn2	134.915	1.19828	0.00109463	0.0680773
Csrp1	415.092	1.18484	0.000483101	0.0421981
Ubap1	327.727	1.16807	0.000586039	0.0469677
Idnk	187.926	1.16458	0.0013001	0.0712044
Homer1	199.644	1.16243	0.00072163	0.0549995
Lpin2	735.433	1.15577	6.12099e-05	0.0118961
Cadm4	229.056	1.15524	0.00168505	0.0813637
Gja1	122.745	1.15222	0.00224523	0.0938408
Akt1	2260.18	1.14735	0.00203236	0.0887616
Camsap3	172.861	1.14699	0.00238539	0.096083
Zfp11	141.505	1.14649	0.00233011	0.0953384
Atxn2	434.032	1.14521	9.53284e-06	0.00411713
Uba7	339.152	1.1373	0.000534892	0.0442367
Naaa	127.01	1.13248	0.00257896	0.097799
Gng3	944.708	1.13025	5.20514e-05	0.0106486
Cdk18	148.079	1.12683	0.002373	0.096083
Dph3	156.753	1.12356	0.00182644	0.0832147
Reln	190.983	1.12351	0.00281848	0.103353
Cc2d1a	338.806	1.12171	0.00140049	0.07307
Nbeal2	127.894	1.12143	0.00292184	0.106142
Rnf123	445.578	1.10058	0.0025578	0.097799
Oas1b	218.353	1.10011	0.00355906	0.118747
Adgrg1	131.145	1.09962	0.00328246	0.112353
Acvr1b	184.385	1.09347	0.00365698	0.120976
Olfm2	226.744	1.0917	0.00303248	0.109061
Tspan17	158.439	1.08789	0.00349046	0.117978
Fnbp1	343.574	1.07345	0.00178442	0.0824599
Epc1	298.427	1.0725	0.00152103	0.076287
Zbtb22	209.66	1.07033	0.000522558	0.0441562
Tmppe	197.923	1.07015	0.00314597	0.110479
Tnr	475.361	1.06102	0.000368142	0.0381592
Hist2h2bb	277.821	1.06	0.00121438	0.0699302
Ifi27	367.952	1.05754	0.00172162	0.0821095
Kat8	354.11	1.05218	0.000443934	0.0396683
Galnt2	621.649	1.05022	0.000308019	0.0347035
Smox	222.277	1.0493	0.00252497	0.097799
Lingo1	629.985	1.04929	0.000170591	0.0236817
Rap1gds1	589.444	1.04677	8.51536e-08	0.000110331
Cabp1	389.374	1.04488	0.000489159	0.0422525
Hspa4l	345.387	1.04415	0.00218584	0.0922078
Fam129b	141.868	1.03765	0.00423913	0.130257
Galnt9	455.087	1.03684	0.00256201	0.097799
Med11	210.957	1.03075	0.00432958	0.131993
Wash1	177.619	1.02838	0.00388089	0.123964
Slc27a3	311.026	1.02767	0.00360109	0.119636
Cnst	274.09	1.02388	0.000386612	0.0386796
Rrp12	177.377	1.02007	0.00464072	0.136747
Cars	368.528	1.01845	0.00129483	0.0712044
Fbxo44	640.272	1.00428	3.65049e-05	0.00834674
Klf6	181.354	1.00423	0.00205403	0.0887909
Dcaf15	227.561	1.00153	0.000802212	0.0567696
Camk4	336.144	0.99807	0.000835242	0.058088
Arih2	288.048	0.995633	0.00382879	0.12315
Kif5a	1190.42	0.971029	0.00120713	0.0699302
Tmem25	602.66	0.970532	0.000351216	0.0368967
Cic	597.159	0.970379	0.00206434	0.0887909
Edc4	491.44	0.968841	0.00179261	0.0824599
Tpra1	325.79	0.963372	0.00514789	0.145526
Hivep3	309.369	0.96054	0.00136225	0.0730161
Pcdh1	744.628	0.953358	0.00167433	0.0813517
Chga	713.943	0.950356	0.000791845	0.0567696
Lrig2	222.057	0.9441	0.00261542	0.0982247
Tbc1d9	159.349	0.942087	0.00445216	0.134673
Cpe	3779.16	0.930649	3.99905e-05	0.00888247
Mrps6	202.324	0.928611	0.00355765	0.118747
Meg3	4483.76	0.922269	1.97486e-09	1.53525e-05
Ddr1	546.878	0.922191	0.00327662	0.112353
Tfip11	432.546	0.918853	3.52797e-05	0.00831104
Clpx	235.447	0.912592	0.00474459	0.136747
Inpp5f	328.349	0.909534	0.00328863	0.112353
Cck	2625.45	0.903504	4.57446e-05	0.0098783
Trio	512.228	0.902646	0.000197007	0.0256713
Stx4a	339.927	0.900013	0.00178436	0.0824599
Tubb3	902.763	0.896507	0.00371489	0.121343
2010111I01Rik	375.283	0.895925	0.00456261	0.136394
Trp53i11	1202.49	0.892099	0.00248646	0.097799
Rusc1	751.537	0.886938	0.000331008	0.0357397
Trpm3	522.763	0.886876	0.00125753	0.071031
Syngap1	378.13	0.884057	0.00229594	0.0953384
6430548M08Rik	865.691	0.879849	0.00232267	0.0953384
Cnot11	183.587	0.873114	0.00414482	0.128909
Fam207a	409.247	0.872824	0.00256903	0.097799
Reep2	1070.85	0.864819	0.000382535	0.0386796
Cd63	565.265	0.859447	0.0042108	0.1299
Rusc2	558.224	0.858044	0.00389748	0.123964
Ap3b2	1084.67	0.857695	1.1935e-05	0.00475129
Gcn1l1	346.21	0.855069	0.00137942	0.0730161
Trafd1	842.544	0.849899	0.0030505	0.109061
Smoc2	684.835	0.844979	0.000894923	0.0604968
42621	389.804	0.842708	0.00466147	0.136747
Arhgap39	1272.78	0.837313	0.00261545	0.0982247
Tomm40	712.697	0.826448	0.00116973	0.0697256
Adora1	1325.05	0.822798	0.00109415	0.0680773
Gpc1	1042.45	0.822262	0.00426637	0.130578
Dlgap4	641.083	0.815713	0.000953402	0.0628114
Dock9	595.433	0.815064	0.00115334	0.0697256
Abcg4	368.064	0.805224	0.00537089	0.149653
Slc3a2	707.874	0.80049	0.00163605	0.0799918
Bsn	1458.55	0.798396	0.00138068	0.0730161
Ppp2r2d	394.994	0.788396	0.00162485	0.0799465
Nrxn2	775.524	0.786367	0.00183042	0.0832147
Shank1	1186.95	0.772996	0.00139247	0.07307
Pcnx	521.247	0.770772	0.00314706	0.110479
Lrp1	987.143	0.767219	0.000256861	0.0307205
Peg3	770.495	0.762676	0.00414552	0.128909
Pam	652.454	0.759237	0.00477765	0.136747
Celsr2	908.29	0.736018	0.000235816	0.029099
Ap1b1	816.095	0.729576	8.42206e-05	0.0145496
Gnao1	978.116	0.728757	0.00158541	0.0790062
Senp2	495.795	0.718798	0.00469408	0.136747
Sppl3	716.231	0.715479	0.00232441	0.0953384
Pde2a	1012.12	0.709778	0.000398967	0.0392604
Pclo	1579.25	0.701691	0.000280082	0.0329903
Lonp2	725.134	0.696776	0.00161525	0.0799465
Clstn1	2741.98	0.692942	0.000432536	0.0395592
Kcnc1	887.429	0.689723	0.00190028	0.0849011
Fam120b	512.114	0.687525	0.00304697	0.109061
Snrpa	846.204	0.676655	0.00151695	0.076287
Snap91	1220.62	0.673892	0.00145199	0.0747536
Sugp2	687.51	0.658041	0.00471522	0.136747
Rtn4rl1	1126.34	0.65628	0.000347119	0.0368967
Matk	3815.79	0.63299	0.00042202	0.0395275
Hivep2	891.924	0.626724	0.00179079	0.0824599
Synj1	1374.53	0.623766	0.000300856	0.0343949
Atp5d	2627.73	0.608778	0.000803274	0.0567696
Supt5	1597.96	0.59545	0.000533146	0.0442367
Prkar1b	2993.22	0.595218	0.00237383	0.096083
Sort1	1322.17	0.582682	0.00249204	0.097799
Clstn3	1196.43	0.562369	0.00198234	0.0875641
Gde1	2186.95	0.556288	0.000731308	0.055196
Dusp8	967.427	0.554624	0.00126271	0.071031
Mapk10	1628.65	0.543709	0.00274466	0.101605
Atp1a3	9381.87	0.542832	2.32218e-05	0.00650599
Plekhg5	1564.98	0.534705	0.00130062	0.0712044
Ppil2	837.498	0.524882	0.00370682	0.121343
Fam168a	1356.69	0.510272	0.00472718	0.136747
Adgrb2	2211.85	0.504306	0.001256	0.071031
Smarca4	1631.08	0.500728	0.00452586	0.136372
Tubb5	2272.48	0.500472	0.00023417	0.029099
Pip5k1c	1833.54	0.497609	0.000879518	0.0599769
Mapk8ip2	1343.28	0.49003	0.00383359	0.12315
Ap2a2	1748.42	0.474758	0.00459675	0.136394
Nefl	3386.88	0.466251	0.00327176	0.112353
Wsb2	1865.74	0.448118	0.0053135	0.148587
Dnm1	6794.22	0.443047	7.23503e-05	0.0130803
Ckb	10355.9	0.377533	0.00188134	0.0849011
Syt11	3248.33	0.370636	0.00419929	0.1299
Kbtbd11	4484.39	-0.321087	0.00171253	0.0821095
Pcp4	8006.95	-0.340702	0.000495427	0.0423236
Tmsb4x	10489.4	-0.369369	0.00353881	0.118747
Atp6v1a	3315.21	-0.375133	0.0020673	0.0887909
Rab2a	2757.77	-0.381951	0.00212144	0.0906159
Itpka	3233.13	-0.400729	0.00369749	0.121343
Ndufa3	4047.99	-0.406394	0.00133899	0.0727921
Hnrnpk	1891.8	-0.417258	0.00254963	0.097799
Calm2	18067.3	-0.42316	0.000114041	0.017412
Hagh	2585.3	-0.453885	0.00329515	0.112353
Lppr4	2888.2	-0.45568	0.00457607	0.136394
Cops6	1881.27	-0.46378	0.00291841	0.106142
Ndufa5	1626.18	-0.474912	0.00244982	0.097799
Usmg5	2774.88	-0.500749	0.000136689	0.0196782
Mat2b	1142.66	-0.50225	0.0028122	0.103353
Snrpb	1841.37	-0.536919	0.00254613	0.097799
Dgat2	2834.38	-0.544736	0.00478457	0.136747
Mmd	1308.27	-0.564962	0.00494219	0.140221
Ran	1401.22	-0.578192	0.00198241	0.0875641
Zer1	955.782	-0.581302	0.00530282	0.148587
Nek6	1094.94	-0.59207	0.000299462	0.0343949
Rmnd5b	1137.04	-0.593447	0.00141221	0.0731899
Clns1a	879.805	-0.597165	0.00332386	0.112837
Ndufv2	1943.39	-0.60485	0.000583107	0.0469677
P4htm	936.89	-0.623187	0.00436032	0.132411
Mtfp1	931.027	-0.633551	0.00219429	0.0922078
Sec61g	578.378	-0.634447	0.00315491	0.110479
Timm10	1431.32	-0.649482	0.00103124	0.0662553
Sdcbp	2429.4	-0.654095	0.000998323	0.0646747
Ypel5	870.024	-0.658818	0.00127004	0.071031
Uqcrb	1207.84	-0.671799	0.000321738	0.0357313
Pla2g12a	428.908	-0.684987	0.00327745	0.112353
Tle4	733.221	-0.690445	0.000717454	0.0549995
Mtch2	1298.29	-0.696657	0.00401368	0.126839
Ccdc47	854.538	-0.697878	0.000794554	0.0567696
Trappc2l	1859.8	-0.705588	3.21795e-06	0.00178688
Tpd52l1	302.514	-0.71004	0.00518351	0.146002
Cpsf2	391.225	-0.763307	0.00267538	0.099514
Dsp	750.281	-0.78505	0.000836874	0.058088
Fbxw2	848.501	-0.787898	0.00112208	0.0687635
2300009A05Rik	253.708	-0.7932	0.00374402	0.121783
Ncam2	567.936	-0.795275	0.00406472	0.127416
Cnih4	339.643	-0.796223	0.00119289	0.0697256
Wdr45b	521.177	-0.798118	0.00104286	0.0664526
Lsm12	258.128	-0.814232	0.00266492	0.099514
Zfp1	252.801	-0.816321	0.00478393	0.136747
Ube2d1	312.542	-0.840542	0.00459419	0.136394
Wbscr17	721.723	-0.841816	2.34329e-05	0.00650599
Bhlhe22	659.76	-0.851002	0.000776341	0.0567696
Pip5k1b	329.115	-0.852904	0.00312629	0.110479
Dock10	762.127	-0.862533	0.000417004	0.0395275
Atg4b	284.19	-0.870973	0.00135214	0.0729968
2310045N01Rik	487.744	-0.872896	0.00189256	0.0849011
Elavl1	433.495	-0.879705	0.000923538	0.061893
Ankrd45	438.406	-0.910285	0.00390676	0.123964
Gtpbp4	255.665	-0.931978	0.00149079	0.0757477
Mbd5	299.095	-0.93535	0.00382482	0.12315
Tusc2	681.043	-0.935427	0.000438467	0.0396354
Sec14l2	415.842	-0.953103	0.00118943	0.0697256
4933427D14Rik	208.712	-0.959202	0.00481832	0.137207
Cys1	147.458	-0.98752	0.00213612	0.0907441
Rmnd5a	467.381	-0.990377	0.00086836	0.0597401
Josd1	325.033	-1.01143	0.00248831	0.097799
Grhpr	285.382	-1.0157	0.00201518	0.0885084
Ctdp1	203.954	-1.01588	0.00256473	0.097799
Ahcy	151.372	-1.02079	0.00468083	0.136747
St18	507.595	-1.03695	0.000411625	0.0395275
Smim4	199.425	-1.06756	0.000800077	0.0567696
Apbb3	299.717	-1.0835	0.0040324	0.126914
Car7	197.079	-1.10721	0.000229737	0.029099
Bicd2	243.472	-1.1181	0.00305831	0.109061
Lyrm4	231.523	-1.12565	0.000121068	0.0177582
Mut	161.271	-1.12703	0.00178651	0.0824599
Tgfa	278.312	-1.13258	8.15339e-05	0.0144056
Jakmip3	156.651	-1.15022	0.000682151	0.0530304
Ttc5	488.826	-1.15135	3.66198e-06	0.00189788
Cpsf4	166.03	-1.1584	0.00148827	0.0757477
Ivd	457.131	-1.1588	0.0002436	0.0295898
Pbx2	150.709	-1.16134	0.00179093	0.0824599
Tmem121	221.386	-1.16565	7.08027e-05	0.0130803
Btbd6	248.366	-1.18756	0.00115904	0.0697256
Cluh	333.451	-1.2042	3.39538e-05	0.00824864
Ppp1r14c	135.116	-1.25906	0.000467072	0.0412615
Sphk2	201.353	-1.27303	0.000552583	0.0452187
Cldn12	160.183	-1.29366	0.000174547	0.0238057
B3galt2	289.795	-1.3174	7.07832e-05	0.0130803
Ing3	133.776	-1.35428	0.000100396	0.016606
Lman2	356.426	-1.35801	4.60612e-06	0.002238
Ccng2	180.077	-1.36051	9.2421e-05	0.0156191
Dusp26	121.496	-1.61654	1.7053e-05	0.00552374
